# Combinatorial patterns of gene expression changes contribute to variable expressivity of the developmental delay-associated 16p12.1 deletion

**DOI:** 10.1101/2021.03.06.434203

**Authors:** Matthew Jensen, Anastasia Tyryshkina, Lucilla Pizzo, Corrine Smolen, Maitreya Das, Emily Huber, Arjun Krishnan, Santhosh Girirajan

## Abstract

**Background:** Recent studies have suggested that individual variants do not sufficiently explain the variable expressivity of phenotypes observed in complex disorders. For example, the 16p12.1 deletion is associated with developmental delay and neuropsychiatric features in affected individuals, but is inherited in >90% of cases from a mildly-affected parent. While children with the deletion are more likely to carry additional “second-hit” variants than their parents, the mechanisms for how these variants contribute to phenotypic variability are unknown.

**Methods:** We performed detailed clinical assessments, whole-genome sequencing, and RNA sequencing of lymphoblastoid cell lines for 32 individuals in five large families with multiple members carrying the 16p12.1 deletion. We identified contributions of the 16p12.1 deletion and “second-hit” variants towards a range of expression changes in deletion carriers and their family members, including differential expression, outlier expression, alternative splicing, allele-specific expression, and expression-quantitative trait loci analyses.

**Results:** We found that the deletion dysregulates multiple autism and brain development genes such as *FOXP1*, *ANK3*, and *MEF2*. Carrier children also showed an average of 5,323 gene expression changes compared with one or both parents, which matched with 33/39 observed developmental phenotypes. We identified significant enrichments for 13/25 classes of “second-hit” variants in genes with expression changes, where 4/25 variant classes were only enriched when inherited from the non-carrier parent, including loss-of-function SNVs and large duplications. In 11 instances, including for *ZEB2* and *SYNJ1*, gene expression was synergistically altered by both the deletion and inherited “second-hits” in carrier children. Finally, brain-specific interaction network analysis showed strong connectivity between genes carrying “second-hits” and genes with transcriptome alterations in deletion carriers.

**Conclusions:** Our results suggest a potential mechanism for how “second-hit” variants modulate expressivity of complex disorders such as the 16p12.1 deletion through transcriptomic perturbation of gene networks important for early development. Our work further shows that family-based assessments of transcriptome data are highly relevant towards understanding the genetic mechanisms associated with complex disorders.
