## Supplementary material for "Combinatorial patterns of gene expression changes contribute to variable expressivity of the developmental delay-associated 16p12.1 deletion": Table S1

### Sheet: Sample information
Table S1. Sample phenotypes, carrier status, and relationship within family
Subject	Family	Sex	16p12.1 del.	Relationship	Mother	Father	Carrier trio
P1C_01	GL_001	M	Carrier	Child	MNC_01	FC_01	X
GFNC_01	GL_001	M	Noncarrier	Grandparent	--	--
GMC_01	GL_001	F	Carrier	Grandparent	--	--
FC_01	GL_001	M	Carrier	Parent	GMC_01	GFNC_01	X
MNC_01	GL_001	F	Noncarrier	Parent	--	--
P2C_01	GL_001	F	Carrier	Child	--	FC_01
P1C_04	GL_004	F	Carrier	Child	MC_04	FNC_04	X
P2C_04	GL_004	F	Carrier	Child	MC_04	FNC_04	X
SNC_04	GL_004	M	Noncarrier	Child	MC_04	FNC_04
FNC_04	GL_004	M	Noncarrier	Parent	--	--
MC_04	GL_004	F	Carrier	Parent	--	--
P1C_05	GL_005	F	Carrier	Child	MC_05	FNC_05	X
FNC_05	GL_005	M	Noncarrier	Parent	--	--
GFC_05	GL_005	M	Carrier	Grandparent	--	--
GM2NC_05	GL_005	F	Noncarrier	Grandparent	--	--
MC_05	GL_005	F	Carrier	Parent	GM2NC_05	GFC_05	X
P2C_05	GL_005	M	Carrier	Child	MC_05	FNC_05	X
P1C_07	GL_007	M	Carrier	Child	M1C_07	F1NC_07	X
SNC_07	GL_007	F	Noncarrier	Child	M1C_07	F1NC_07
F1NC_07	GL_007	M	Noncarrier	Parent	--	--
M1C_07	GL_007	F	Carrier	Parent	GMNC_07	GFC_07	X
P2C_07	GL_007	M	Carrier	Child	M2C_07	F2NC_07	X
P3C_07	GL_007	M	Carrier	Child	M2C_07	F2NC_07	X
F2NC_07	GL_007	M	Noncarrier	Parent	--	--
M2C_07	GL_007	F	Carrier	Parent	GMNC_07	GFC_07	X
GFC_07	GL_007	M	Carrier	Grandparent	--	--
GMNC_07	GL_007	F	Noncarrier	Grandparent	--	--
P2C_52	GL_052	F	Carrier	Child	MNC_52	FC_52	X
S2NC_52	GL_052	M	Noncarrier	Child	MNC_52	FC_52
S3NC_52	GL_052	M	Noncarrier	Child	MNC_52	FC_52
FC_52	GL_052	M	Carrier	Parent	--	--
MNC_52	GL_052	F	Noncarrier	Parent	--	--

### Sheet: Child phenotypes
Developmental phenotypes	P1C_01	P2C_01	P1C_04	P2C_04	SNC_04	P1C_05	P2C_05	P1C_07	SNC_07	P2C_07	P3C_07	P2C_52	S2NC_52	S3NC_52
-Neurodevelopmental features
ADHD	N/A	N/A	Y	N	N	N/A	N	N/A	N/A	N/A	Y	Y	N	Y
Aggressive behavior	N	N	Y	N	N	N	Y	Y	N/A	N/A	Y	N	Y	Y
Anxiety	Y	N	Y	Y	N	N	N	N/A	Y	N/A	Y	N/A	Y	Y
Autism spectrum disorder	Y	N	Y	N	N	Y	N	Y	Y	Y	Y	N	Y	N/A
Bipolar disorder	N/A	N/A	N/A	N/A	N/A	N/A	N/A	N/A	Y	N/A	N/A	N/A	N/A	N/A
Depression	N	N	N	N	N	N	N	N	N	Y	Y	N/A	N/A	N/A
Developmental delay	Y	N/A	Y	N	N	Y	N	Y	N/A	N/A	N/A	N	Y	Y
Epilepsy/Seizures	N	N	N	N	N	Y	N	Y	N/A	N/A	N/A	Y	N	N
Hallucinations/delusions (schiz. features)	N	N	N	N	N	N	N	Y	N	Y	Y	N/A	N	N
Intellectual disability	Y	N/A	N/A	N	N	Y	N	N/A	N/A	N/A	N/A	N/A	N	N
Learning difficulties	N/A	N/A	N/A	N/A	N/A	Y	N	N	N	N	N	N/A	N/A	N/A
Motor delay	Y	N/A	Y	N	N	Y	N	N/A	N/A	N/A	N/A	N	Y	N/A
Paranoia	N/A	N/A	N/A	N	N	N	N	Y	N	Y	N	N/A	N/A	N/A
Self-injurious behavior	N	N	Y	Y	Y	N	Y	N/A	N/A	N/A	N/A	N/A	Y	N
Sleep disturbance	Y	N	N	N	N	Y	Y	Y	Y	Y	Y	N/A	Y	Y
Speech delay	Y	N	Y	N	N	Y	Y	Y	N/A	N/A	N/A	N	Y	Y
-Congenital abnormalities
Cardiac defects	N	N/A	N/A	N/A	N/A	N	N/A	N	N	N/A	N/A	N/A	N/A	N/A
Digestive abnormalities	Y	Y	Y	N	N	Y	N	Y	Y	N	N	N/A	Y	N/A
Dysmorphic facial features	Y	N	Y	N	N	N	N	N	N	Y	Y	N	N	N
Failure to thrive	Y	N/A	N	N	N	Y	N	N	N	N	N	N/A	N/A	Y
Gonadal defects	Y	N	N/A	N	N	N	N	N	N	N	N	N/A	N	N
Growth delay	Y	N/A	N/A	N	N	N	N	N	N	N	N	N/A	N/A	Y
Hearing impairment	Y	N	N	N	N	N	N	N	N	N	N	N/A	N	N
Hypotonia	Y	N	Y	N	N	Y	N	N	N	Y	N	N	N	N
Kidney and urinary tract defects	Y	N	Y	N	N	Y	N	N	N	N	N	N/A	N/A	N/A
Microcephaly	Y	N/A	N	N	N	N	N	N/A	N/A	N	N	N	N	N
MRI/brain abnormalities	Y	N/A	Y	N	N/A	N	N/A	N/A	N/A	N/A	N/A	N	N	N/A
Muscular abnormalities	Y	Y	Y	N	N	Y	N	N	N	N	N	N	Y	Y
Obesity	N	N	N	Y	N	N	N	N/A	N/A	N	N	N	N	N
Skeletal abnormalities	Y	N	Y	N	N	Y	N	N/A	Y	N/A	N/A	N	Y	Y
Vision impairment	Y	Y	N	Y	N	N	N	N	Y	N	N	Y	N	N/A
Modified deVries phenotypic score	13	5	12	2	1	13	4	10	5	7	7	4	11	9

### Sheet: Adult phenotypes
Neuropsychiatric feature	GFNC_01	GMC_01	FC_01	MNC_01	FNC_04	MC_04	FNC_05	MC_05	GFC_05	GM2NC_05	F1NC_07	M1C_07	F2NC_07	M2C_07	GFC_07	GMNC_07	FC_52	MNC_52
Anxiety	Y	Y	N	Y	N	Y	N	N/A	N	N	N	N	Y	Y	N	N	Y	Y
Alcohol/drug addiction	Y	Y	N	N	N	N	N	N/A	N	N	N	N	Y	N	N	N	N/A	N
Delusions	N	N	N	N	N	N	N	N/A	N	N	N	N	Y	Y	Y	N	N/A	N/A
Depression	Y	Y	Y	Y	N	Y	N	N/A	N	N	N	Y	Y	Y	N	N	Y	Y
Difficulties in school	Y	N	Y	Y	N	N	Y	N/A	N	N	Y	N	Y	Y	Y	N	N/A	N/A
Hallucinations	N	Y	N	N	N	N	N	N/A	N	N	N	Y	Y	N	Y	N	N/A	N/A
Seizures	N	N	N	N	N	N	N	N/A	Y	N	N	N	N	N	N	N	N/A	Y
Phenotypic score	4	4	2	3	0	2	1	N/A	1	0	1	2	6	4	3	0	2	4
