## Supplementary material for "Combinatorial patterns of gene expression changes contribute to variable expressivity of the developmental delay-associated 16p12.1 deletion": Table S3

### Sheet: Sheet1
Table S3. Sample accessions for Coriell LCL samples
Family ID	Sample ID	Coriell cell line
GL_001	P1C_01	GM25403
GL_001	GFNC_01	GM25410
GL_001	GMC_01	GM25406
GL_001	FC_01	GM25407
GL_001	MNC_01	GM25409
GL_001	P2C_01	GM25413
GL_004	P1C_04	GM25436
GL_004	P2C_04	GM25434
GL_004	S2NC_04	GM25437
GL_004	FNC_04	GM25435
GL_004	MC_04	GM25433
GL_005	P1C_05	GM25448
GL_005	FNC_05	GM25452
GL_005	GFC_05	GM25451
GL_005	GM2NC_05	GM25453
GL_005	MC_05	GM25544
GL_005	P2C_05	GM25449
GL_007	P1C_07	GM25474
GL_007	SNC_07	GM25473
GL_007	F1NC_07	GM25472
GL_007	M1C_07	GM25471
GL_007	P2C_07	GM25486
GL_007	P3C_07	GM25487
GL_007	F2NC_07	GM25489
GL_007	M2C_07	GM25488
GL_007	GFC_07	GM25490
GL_007	GMNC_07	GM25491
GL_052	P2C_52	GM25861
GL_052	S2NC_52	GM25857
GL_052	S3NC_52	GM25860
GL_052	FC_52	GM25856
GL_052	MNC_52	GM25858
