## Supplementary material for "Combinatorial patterns of gene expression changes contribute to variable expressivity of the developmental delay-associated 16p12.1 deletion": Table S8

### Sheet: Sheet1
Table S8. Gene expression changes per individual
Individual	Diff. exp. all	Diff. exp. unique	Diff. exp. shared w/carrier	Diff. exp. shared w/noncarrier	Splicing all	Splicing unique	Splicing shared w/carrier	Splicing shared w/noncarrier	Outliers	ASE	ASE unique	ASE shared w/carrier	ASE shared w/noncarrier	ASE shared w/both	ASE overexp. variant	eQTL alt. allele
P1C_01	5960	1709	2869	1382	3306	556	1458	1292	99	283	163	32	49	39	1	5
GFNC_01	N/A	N/A	N/A	N/A	N/A	N/A	N/A	N/A	1070	256	N/A	N/A	N/A	N/A	0	3
GMC_01	N/A	N/A	N/A	N/A	N/A	N/A	N/A	N/A	37	256	N/A	N/A	N/A	N/A	1	3
FC_01	6374	951	4750	673	3859	654	2536	669	156	237	134	34	32	37	2	3
MNC_01	N/A	N/A	N/A	N/A	N/A	N/A	N/A	N/A	467	298	N/A	N/A	N/A	N/A	0	3
P2C_01	N/A	N/A	N/A	N/A	N/A	N/A	N/A	N/A	142	130	N/A	N/A	N/A	N/A	0	4
P1C_04	3348	656	986	1706	2081	376	657	1048	230	225	124	24	35	42	0	6
P2C_04	2666	450	1387	829	1802	325	871	606	76	301	204	28	31	38	0	3
SNC_04	4180	1129	1624	1427	2707	486	1188	1033	166	165	73	34	27	31	1	4
FNC_04	N/A	N/A	N/A	N/A	N/A	N/A	N/A	N/A	103	278	N/A	N/A	N/A	N/A	3	3
MC_04	N/A	N/A	N/A	N/A	N/A	N/A	N/A	N/A	149	259	N/A	N/A	N/A	N/A	2	3
P1C_05	5790	1010	1164	3616	4534	884	1018	2632	152	193	103	27	41	22	0	4
FNC_05	N/A	N/A	N/A	N/A	N/A	N/A	N/A	N/A	168	163	N/A	N/A	N/A	N/A	0	4
GFC_05	N/A	N/A	N/A	N/A	N/A	N/A	N/A	N/A	99	242	N/A	N/A	N/A	N/A	1	4
GM2NC_05	N/A	N/A	N/A	N/A	N/A	N/A	N/A	N/A	357	287	N/A	N/A	N/A	N/A	1	6
MC_05	5903	1102	2146	2655	4575	900	1260	2415	617	221	106	27	43	45	0	2
P2C_05	5260	1348	1796	2116	3780	575	1463	1742	250	294	191	29	46	28	0	4
P1C_07	5353	1396	1724	2233	2706	521	1065	1120	206	250	140	26	42	42	0	5
SNC_07	7256	2287	2288	2681	3937	759	1497	1681	304	345	190	27	73	55	3	6
F1NC_07	N/A	N/A	N/A	N/A	N/A	N/A	N/A	N/A	469	304	N/A	N/A	N/A	N/A	2	6
M1C_07	4249	908	1115	2226	2519	404	704	1411	166	378	227	35	34	82	1	4
P2C_07	5524	1392	2342	1790	2801	460	1278	1063	82	330	179	50	37	64	2	6
P3C_07	5727	1164	3207	1356	2949	441	1332	1176	134	363	206	48	36	73	1	2
F2NC_07	N/A	N/A	N/A	N/A	N/A	N/A	N/A	N/A	635	477	N/A	N/A	N/A	N/A	0	4
M2C_07	6236	1812	1526	2898	4141	821	1264	2056	314	298	180	26	22	70	0	2
GFC_07	N/A	N/A	N/A	N/A	N/A	N/A	N/A	N/A	285	182	N/A	N/A	N/A	N/A	1	4
GMNC_07	N/A	N/A	N/A	N/A	N/A	N/A	N/A	N/A	142	446	N/A	N/A	N/A	N/A	1	5
P2C_52	6820	1598	3892	1330	3420	473	2082	865	205	309	153	30	55	71	1	4
S2NC_52	7218	1685	3614	1919	3771	579	1830	1362	179	304	159	40	52	53	0	3
S3NC_52	8302	2071	3414	2817	4946	835	2638	1473	635	304	169	35	57	43	0	3
FC_52	N/A	N/A	N/A	N/A	N/A	N/A	N/A	N/A	373	320	N/A	N/A	N/A	N/A	0	5
MNC_52	N/A	N/A	N/A	N/A	N/A	N/A	N/A	N/A	684	435	N/A	N/A	N/A	N/A	1	1
